# Benchmarking feature quality assurance strategies for non-targeted metabolomics

**DOI:** 10.1101/2021.09.09.459600

**Authors:** Yasin El Abiead, Maximilian Milford, Harald Schoeny, Mate Rusz, Reza M Salek, Gunda Koellensperger

## Abstract

Automated data pre-processing (DPP) forms the basis of any liquid chromatography-high resolution mass spectrometry-driven non-targeted metabolomics experiment. However, current strategies for quality control of this important step have rarely been investigated or even discussed. We exemplified how reliable benchmark peak lists could be generated for eleven publicly available datasets acquired across different instrumental platforms. Moreover, we demonstrated how these benchmarks can be utilized to derive performance metrics for DPP and tested whether these metrics can be generalized for entire datasets. Relying on this principle, we cross-validated different strategies for quality assurance of DPP, including manual parameter adjustment, variance of replicate injection-based metrics, unsupervised clustering performance, automated parameter optimization, and deep learning-based classification of chromatographic peaks. Overall, we want to highlight the importance of assessing DPP performance on a regular basis.
