## Supplementary material for "Benchmarking feature quality assurance strategies for non-targeted metabolomics": Table S3

Used tool	Metric	CI (lower/upper)	CI value
SLAW	Rec. BM peaks [%] (unaligned)	Lower CI [%]	3.42994572747709
AutoTuner (default)	Rec. BM peaks [%] (unaligned)	Lower CI [%]	21.94
AutoTuner (adjusted)	Rec. BM peaks [%] (unaligned)	Lower CI [%]	21.5795658198167
IPO (default)	Rec. BM peaks [%] (unaligned)	Lower CI [%]	5.28989145495419
IPO (adjusted)	Rec. BM peaks [%] (unaligned)	Lower CI [%]	5.45994572747709
MetaboanalystR 3.0	Rec. BM peaks [%] (unaligned)	Lower CI [%]	12.8996743648625
SLAW	Rec. BM peaks [%] (unaligned)	Upper CI [%]	0.0204884527062177
AutoTuner (default)	Rec. BM peaks [%] (unaligned)	Upper CI [%]	14.1307055427979
AutoTuner (adjusted)	Rec. BM peaks [%] (unaligned)	Upper CI [%]	13.4713568130728
IPO (default)	Rec. BM peaks [%] (unaligned)	Upper CI [%]	0.731302540549905
IPO (adjusted)	Rec. BM peaks [%] (unaligned)	Upper CI [%]	0.550217090091664
MetaboanalystR 3.0	Rec. BM peaks [%] (unaligned)	Upper CI [%]	5.34021709009164
SLAW	Split peaks [%] (unaligned)	Lower CI [%]	0
AutoTuner (default)	Split peaks [%] (unaligned)	Lower CI [%]	11.4201628175687
AutoTuner (adjusted)	Split peaks [%] (unaligned)	Lower CI [%]	11.9800542725229
IPO (default)	Split peaks [%] (unaligned)	Lower CI [%]	0.110054272522912
IPO (adjusted)	Split peaks [%] (unaligned)	Lower CI [%]	0.270108545045824
MetaboanalystR 3.0	Split peaks [%] (unaligned)	Lower CI [%]	0
SLAW	Split peaks [%] (unaligned)	Upper CI [%]	0.56
AutoTuner (default)	Split peaks [%] (unaligned)	Upper CI [%]	18.7692401846792
AutoTuner (adjusted)	Split peaks [%] (unaligned)	Upper CI [%]	18.4398914549542
IPO (default)	Split peaks [%] (unaligned)	Upper CI [%]	1.47989145495417
IPO (adjusted)	Split peaks [%] (unaligned)	Upper CI [%]	1.47989145495417
MetaboanalystR 3.0	Split peaks [%] (unaligned)	Upper CI [%]	0.06
SLAW	Rec. BM IRbs [%] (unaligned)	Lower CI [%]	0
AutoTuner (default)	Rec. BM IRbs [%] (unaligned)	Lower CI [%]	2.38048845270621
AutoTuner (adjusted)	Rec. BM IRbs [%] (unaligned)	Lower CI [%]	2.51016281756874
IPO (default)	Rec. BM IRbs [%] (unaligned)	Lower CI [%]	0
IPO (adjusted)	Rec. BM IRbs [%] (unaligned)	Lower CI [%]	0
MetaboanalystR 3.0	Rec. BM IRbs [%] (unaligned)	Lower CI [%]	0
SLAW	Rec. BM IRbs [%] (unaligned)	Upper CI [%]	0.36
AutoTuner (default)	Rec. BM IRbs [%] (unaligned)	Upper CI [%]	5.09994572747709
AutoTuner (adjusted)	Rec. BM IRbs [%] (unaligned)	Upper CI [%]	5.36945727477087
IPO (default)	Rec. BM IRbs [%] (unaligned)	Upper CI [%]	1.09994572747709
IPO (adjusted)	Rec. BM IRbs [%] (unaligned)	Upper CI [%]	1.09994572747709
MetaboanalystR 3.0	Rec. BM IRbs [%] (unaligned)	Upper CI [%]	2.03994572747709
SLAW	Rec. BM peaks [%] (aligned)	Lower CI [%]	2.91
AutoTuner (default)	Rec. BM peaks [%] (aligned)	Lower CI [%]	12.5995658198167
AutoTuner (adjusted)	Rec. BM peaks [%] (aligned)	Lower CI [%]	5.61994572747709
IPO (default)	Rec. BM peaks [%] (aligned)	Lower CI [%]	1.90000000000001
IPO (adjusted)	Rec. BM peaks [%] (aligned)	Lower CI [%]	1.90000000000001
MetaboanalystR 3.0	Rec. BM peaks [%] (aligned)	Lower CI [%]	10.1099457274771
SLAW	Rec. BM peaks [%] (aligned)	Upper CI [%]	0
AutoTuner (default)	Rec. BM peaks [%] (aligned)	Upper CI [%]	5.35027136261458
AutoTuner (adjusted)	Rec. BM peaks [%] (aligned)	Upper CI [%]	1.54070554279787
IPO (default)	Rec. BM peaks [%] (aligned)	Upper CI [%]	0
IPO (adjusted)	Rec. BM peaks [%] (aligned)	Upper CI [%]	0
MetaboanalystR 3.0	Rec. BM peaks [%] (aligned)	Upper CI [%]	2.51037990766039
SLAW	Rec. BM IRbs [%] (aligned)	Lower CI [%]	0
AutoTuner (default)	Rec. BM IRbs [%] (aligned)	Lower CI [%]	17.9410854504582
AutoTuner (adjusted)	Rec. BM IRbs [%] (aligned)	Lower CI [%]	14.7508140878437
IPO (default)	Rec. BM IRbs [%] (aligned)	Lower CI [%]	0
IPO (adjusted)	Rec. BM IRbs [%] (aligned)	Lower CI [%]	0
MetaboanalystR 3.0	Rec. BM IRbs [%] (aligned)	Lower CI [%]	1.19
SLAW	Rec. BM IRbs [%] (aligned)	Upper CI [%]	1.04983718243126
AutoTuner (default)	Rec. BM IRbs [%] (aligned)	Upper CI [%]	27.8284803693584
AutoTuner (adjusted)	Rec. BM IRbs [%] (aligned)	Upper CI [%]	22.0292944572021
IPO (default)	Rec. BM IRbs [%] (aligned)	Upper CI [%]	1.41
IPO (adjusted)	Rec. BM IRbs [%] (aligned)	Upper CI [%]	1.44994572747709
MetaboanalystR 3.0	Rec. BM IRbs [%] (aligned)	Upper CI [%]	6.85994572747709
