## Supplementary material for "Benchmarking feature quality assurance strategies for non-targeted metabolomics": Table S2

Dataset 1	Dataset 2	Dataset 3	Dataset 4	Dataset 5	Dataset 6	Dataset 7	Dataset 8	Dataset 9	Dataset 10	Dataset 11
SA1	plasma_Female01_LILY_rpMS1_posneg_1_Splash	SampleA_1	160923_53_Blank	plasma_SRM_LILY_rpMS1_posneg_1_Splash	JK01	Person01_blood_youth_POS	Person01_RBC_youth_POS	C1	20180413_Plasma_POS_PPT1	Person01_blood_youth_NEG
SA2	plasma_Female01_LILY_rpMS1_posneg_2_Splash	SampleA_2	161010_0_Blank	plasma_SRM_LILY_rpMS1_posneg_2_Splash	JK02	Person02_blood_youth_POS	Person02_RBC_youth_POS	C2	20180413_Plasma_POS_PPT2	Person02_blood_youth_NEG
SA3	plasma_Female01_LILY_rpMS1_posneg_3_Splash	SampleA_4	161010_1_Blank	plasma_SRM_LILY_rpMS1_posneg_3_Splash	JK03	Person03_blood_youth_POS	Person03_RBC_youth_POS	C3	20180413_Plasma_POS_PPT3	Person03_blood_youth_NEG
SA4	plasma_Female02_LILY_rpMS1_posneg_1_Splash	SampleA_5	161010_17_Blank	plasma_SRM_LILY_rpMS1_posneg_4_Splash	JK04	Person04_blood_youth_POS	Person04_RBC_youth_POS	C4	20180413_Plasma_POS_PPT4	Person04_blood_youth_NEG
SA5	plasma_Female02_LILY_rpMS1_posneg_3_Splash	SampleB_1	161010_18_Blank	plasma_SRM_LILY_rpMS1_posneg_5_Splash	JK05	Person11_blood_youth_POS	Person11_RBC_youth_POS	C5	20180427_Serum_POS_PPT1	Person11_blood_youth_NEG
SB1	plasma_Female03_LILY_rpMS1_posneg_1_Splash	SampleB_2	161010_25_Blank	plasma_SRM_LILY_rpMS1_posneg_6_Splash	JK06	Person12_blood_youth_POS	Person12_RBC_youth_POS	C6	20180427_Serum_POS_PPT2	Person12_blood_youth_NEG
SB2	plasma_Female03_LILY_rpMS1_posneg_2_Splash	SampleB_3	161010_40_Blank	plasma_SRM_LILY_rpMS1_posneg_7_Splash	JK07	Person13_blood_youth_POS	Person13_RBC_youth_POS	C7	20180427_Serum_POS_PPT3	Person13_blood_youth_NEG
SB3	plasma_Female03_LILY_rpMS1_posneg_3_Splash	SampleB_4	161010_44_Blank	plasma_SRM_LILY_rpMS1_posneg_8_Splash	JK08	Person14_blood_youth_POS	Person14_RBC_youth_POS	C8	20180427_Serum_POS_PPT4	Person14_blood_youth_NEG
SB4	plasma_Female04_LILY_rpMS1_posneg_1_Splash		161010_48_Blank	plasma_SRM_LILY_rpMS1_posneg_9_Splash	JK09	Person15_blood_youth_POS	Person15_RBC_youth_POS	H1	20180413_Plasma_POS_PPT5	Person15_blood_youth_NEG
SB5	plasma_Female04_LILY_rpMS1_posneg_2_Splash		161010_6_Blank		JK10	Person16_blood_youth_POS	Person16_RBC_youth_POS	H2	20180413_Plasma_POS_PPT6	Person16_blood_youth_NEG
	plasma_Female04_LILY_rpMS1_posneg_3_Splash		161010_10_Stich_14_T		JK11	Person17_blood_youth_POS	Person17_RBC_youth_POS	H3	20180413_Plasma_POS_PPT7	Person17_blood_youth_NEG
	plasma_Female05_LILY_rpMS1_posneg_1_Splash		161010_11_Stich_19_T		JK12	Person20_blood_youth_POS	Person20_RBC_youth_POS	H4	20180413_Plasma_POS_PPT8	Person20_blood_youth_NEG
	plasma_Female05_LILY_rpMS1_posneg_2_Splash		161010_12_Stich_20_T		JK13	Person21_blood_youth_POS	Person21_RBC_youth_POS	H5	20180427_Serum_POS_PPT5	Person21_blood_youth_NEG
	plasma_Female05_LILY_rpMS1_posneg_3_Splash		161010_13_Stich_23_T		JK14	Person27_blood_youth_POS	Person27_RBC_youth_POS	H6	20180427_Serum_POS_PPT6	Person27_blood_youth_NEG
	plasma_Female06_LILY_rpMS1_posneg_1_Splash		161010_14_Stich_35_T		JK15	Person28_blood_youth_POS	Person28_RBC_youth_POS	H7	20180427_Serum_POS_PPT7	Person28_blood_youth_NEG
	plasma_Female06_LILY_rpMS1_posneg_2_Splash		161010_15_Stich_39_T		JK16	Person05_blood_elder_POS	Person05_RBC_elder_POS	H8		Person05_blood_elder_NEG
	plasma_Female06_LILY_rpMS1_posneg_3_Splash		161010_16_Stich_41_T		pooled_10	Person06_blood_elder_POS	Person06_RBC_elder_POS	IL1		Person06_blood_elder_NEG
	plasma_Female07_LILY_rpMS1_posneg_1_Splash		161010_19_Stich_3		pooled_11	Person07_blood_elder_POS	Person07_RBC_elder_POS	IL2		Person07_blood_elder_NEG
	plasma_Female07_LILY_rpMS1_posneg_2_Splash		161010_20_Stich_9		pooled_8	Person08_blood_elder_POS	Person08_RBC_elder_POS	IL3		Person08_blood_elder_NEG
	plasma_Female07_LILY_rpMS1_posneg_3_Splash		161010_21_Stich_11		pooled_9	Person09_blood_elder_POS	Person09_RBC_elder_POS	IL4		Person09_blood_elder_NEG
	plasma_Female08_LILY_rpMS1_posneg_1_Splash		161010_22_Stich_13		Std1_1_31Jan18	Person10_blood_elder_POS	Person10_RBC_elder_POS	IL5		Person10_blood_elder_NEG
	plasma_Female08_LILY_rpMS1_posneg_2_Splash		161010_23_Stich_15		Std1_2_31Jan18	Person18_blood_elder_POS	Person18_RBC_elder_POS	IL6		Person18_blood_elder_NEG
	plasma_Female08_LILY_rpMS1_posneg_3_Splash		161010_24_Stich_17		Std2_1_31Jan18	Person19_blood_elder_POS	Person19_RBC_elder_POS	IL7		Person19_blood_elder_NEG
	plasma_Female09_LILY_rpMS1_posneg_1_Splash		161010_26_Stich_18		Std2_2_31Jan18	Person22_blood_elder_POS	Person22_RBC_elder_POS	IL8		Person22_blood_elder_NEG
	plasma_Female09_LILY_rpMS1_posneg_2_Splash		161010_27_Stich_21		Std3_1_31Jan18	Person23_blood_elder_POS	Person23_RBC_elder_POS			Person23_blood_elder_NEG
	plasma_Female09_LILY_rpMS1_posneg_3_Splash		161010_28_Stich_22		Std3_2_31Jan18	Person24_blood_elder_POS	Person24_RBC_elder_POS			Person24_blood_elder_NEG
	plasma_Female10_LILY_rpMS1_posneg_1_Splash		161010_31_Stich_26			Person25_blood_elder_POS	Person25_RBC_elder_POS			Person25_blood_elder_NEG
	plasma_Female10_LILY_rpMS1_posneg_2_Splash		161010_32_Stich_31			Person26_blood_elder_POS	Person26_RBC_elder_POS			Person26_blood_elder_NEG
	plasma_Female10_LILY_rpMS1_posneg_3_Splash		161010_33_Stich_34			Person29_blood_elder_POS	Person29_RBC_elder_POS			Person29_blood_elder_NEG
	plasma_Male01_LILY_rpMS1_posneg_1_Splash		161010_34_Stich_36a			Person30_blood_elder_POS	Person30_RBC_elder_POS			Person30_blood_elder_NEG
	plasma_Male01_LILY_rpMS1_posneg_2_Splash		161010_36_Stich_38
	plasma_Male01_LILY_rpMS1_posneg_3_Splash		161010_37_Stich_40
	plasma_Male02_LILY_rpMS1_posneg_1_Splash		161010_38_Stich_42
	plasma_Male02_LILY_rpMS1_posneg_2_Splash		161010_39_Stich_29_KA
	plasma_Male02_LILY_rpMS1_posneg_3_Splash		161010_7_Stich_5_T
	plasma_Male03_LILY_rpMS1_posneg_1_Splash		161010_8_Stich_8_T
	plasma_Male03_LILY_rpMS1_posneg_2_Splash		161010_9_Stich_12_T
	plasma_Male03_LILY_rpMS1_posneg_3_Splash		161010_2_Cal_1ngL
	plasma_Male04_LILY_rpMS1_posneg_1_Splash		161010_3_Cal_10ngL
	plasma_Male04_LILY_rpMS1_posneg_2_Splash		161010_4_Cal_100ngL
	plasma_Male04_LILY_rpMS1_posneg_3_Splash		161010_5_Cal_1000ngL
	plasma_Male05_LILY_rpMS1_posneg_1_Splash		161010_50_Cal_10ngL
	plasma_Male05_LILY_rpMS1_posneg_2_Splash		161010_52_Cal_1000ngL
	plasma_Male05_LILY_rpMS1_posneg_3_Splash		161010_41_KA_HBS_0900
	plasma_Male06_LILY_rpMS1_posneg_1_Splash		161010_42_KA_HBS_1100
	plasma_Male06_LILY_rpMS1_posneg_2_Splash		161010_43_KA_HBS_1300
	plasma_Male06_LILY_rpMS1_posneg_3_Splash		161010_45_KA_SIL_0730
	plasma_Male07_LILY_rpMS1_posneg_1_Splash		161010_46_KA_SIL_0930
	plasma_Male07_LILY_rpMS1_posneg_2_Splash		161010_47_KA_SIL_1130
	plasma_Male07_LILY_rpMS1_posneg_3_Splash
	plasma_Male08_LILY_rpMS1_posneg_1_Splash
	plasma_Male08_LILY_rpMS1_posneg_2_Splash
	plasma_Male08_LILY_rpMS1_posneg_3_Splash
	plasma_Male09_LILY_rpMS1_posneg_1_Splash
	plasma_Male09_LILY_rpMS1_posneg_2_Splash
	plasma_Male09_LILY_rpMS1_posneg_3_Splash
	plasma_Male10_LILY_rpMS1_posneg_1_Splash
	plasma_Male10_LILY_rpMS1_posneg_2_Splash
	plasma_Male10_LILY_rpMS1_posneg_3_Splash
